# Immunocapture of dsRNA-bound proteins provides insight into tobacco rattle virus replication complexes and reveals Arabidopsis DRB2 to be a wide-spectrum antiviral effector

**DOI:** 10.1101/842666

**Authors:** Marco Incarbone, Marion Clavel, Baptiste Monsion, Lauriane Kuhn, Helene Scheer, Vianney Poignavent, Patrice Dunoyer, Pascal Genschik, Christophe Ritzenthaler

## Abstract

Plant RNA viruses form highly organized membrane-bound virus replication complexes (VRCs) to replicate their genome and multiply. This process requires both virus- and host-encoded proteins and leads to the production of double-stranded RNA (dsRNA) intermediates of replication that trigger potent antiviral defenses in all eukaryotes. In this work, we describe the use of *A. thaliana* constitutively expressing GFP-tagged dsRNA-binding protein (B2:GFP) to pull down viral replicating RNA and associated proteins *in planta* upon infection with tobacco rattle virus (TRV). Mass spectrometry analysis of the dsRNA-B2:GFP-bound proteins from TRV-infected plants revealed the presence of (i) viral proteins such as the replicase, which attested to the successful isolation of VRCs, and (ii) a number of host proteins, some of which have previously been involved in virus infection. Among a set of nine selected such host candidate proteins, eight showed dramatic re-localization upon infection, and seven of these co-localized with B2-labeled TRV replication complexes, providing ample validation for the immunoprecipitation results. Infection of *A. thaliana* T-DNA mutant lines for eight of these factors revealed that genetic knock-out of the Double-stranded RNA-Binding protein 2 (DRB2) leads to increased TRV accumulation. In addition, over-expression of this protein caused a dramatic decrease in the accumulation of four unrelated plant RNA viruses, indicating that DRB2 has a potent and wide-ranging antiviral activity. We therefore propose B2:GFP-mediated pull down of dsRNA to be a novel and robust method to explore the proteome of VRCs *in planta*, allowing the discovery of key players in the viral life cycle.

**AUTHOR SUMMARY:** Viruses are an important class of pathogens that represent a major problem for human, animal and plant health. They hijack the molecular machinery of host cells to complete their replication cycle, a process frequently associated with the production of double-stranded RNA (dsRNA) that is regarded as a universal hallmark of infection by RNA viruses. Here we exploited the capacity of a GFP-tagged dsRNA-binding protein stably expressed in transgenic Arabidopsis to pull down dsRNA and associated proteins upon virus infection. In this manner we specifically captured short and long dsRNA from tobacco rattle virus (TRV) infected plants, and successfully isolated viral proteins such as the replicase, which attested to the successful isolation of virus replication complexes (VRCs). More excitingly, a number of host proteins, some of which have previously been involved in virus infection, were also captured. Remarkably, among a set of nine host candidates that were analyzed, eight showed dramatic re-localization to viral factories upon infection, and seven of these co-localized dsRNA-labeled VRCs. Genetic knock-out and over-expression experiments revealed that one of these proteins, *A. thaliana* DRB2, has a remarkable antiviral effect on four plant RNA viruses belonging to different families, providing ample validation of the potential of this experimental approach in the discovery of novel defense pathways and potential biotech tools to combat virus infections in the field. Being compatible with any plant virus as long as it infects Arabidopsis, we propose our dsRNA-centered strategy to be a novel and robust method to explore the proteome of VRCs *in planta*.
