## supplementary table 2 for "Immunocapture of dsRNA-bound proteins provides insight into tobacco rattle virus replication complexes and reveals Arabidopsis DRB2 to be a wide-spectrum antiviral effector"

### Sheet: NI versus TRV
Bait protein (B2), Tag (GFP) and viral proteins:
																NI								TRV
																GFP				B2-GFP				GFP				B2-GFP				RATIO (B2-GFP/GFP)
accession	description	protein_set_score	is_validated	selection_level	#sameset_protein_matches	#subset_protein_matches	coverage	MW	#sequences	#specific_sequences	#peptides	#specific_peptides	#peptide_matches	#specific_peptide_matches		1	2	3		1	2	3		1	2	3		1	2	3		NI	TRV
sp|P42212|GFP_AEQVI	Green fluorescent protein OS=Aequorea victoria GN=GFP PE=1 SV=1	2404.48	true	2	1	0	0	0	30	1	34	1	34	1		98	355	447		243	1039	1021		425	504	676		871	1042	963		2.55889	1.7919
B2_MIncarbone_IBMP	B2_MIncarbone_IBMP	2044.28	true	2	1	0	0	0	14	14	25	25	25	25						124	907	864		4				878	806	883		B2-GFP-NI	641.75
CAPSD_TRVPP-Q88897	CAPSD_TRVPP-Q88897	1657.86	true	2	1	0	0	0	22	22	24	24	24	24														249	250	250			B2-GFP-INF
RDRP_TRVPP-Q9J942	RDRP_TRVPP-Q9J942	3326.43	true	2	1	0	0	0	60	60	62	62	62	62														203	219	220			B2-GFP-INF
VSR_TRVPP-Q77JX3	VSR_TRVPP-Q77JX3	108.22	true	2	2	0	0	0	3	3	3	3	3	3														6	8	5			B2-GFP-INF
P40_TRVPP-Q88898	P40_TRVPP-Q88898	30.66	true	2	1	0	0	0	1	1	1	1	1	1														1					B2-GFP-INF
Other proteins:
																NI								TRV
																GFP				B2-GFP				GFP				B2-GFP				RATIO (B2-GFP/GFP)
accession	description	protein_set_score	is_validated	selection_level	#sameset_protein_matches	#subset_protein_matches	coverage	MW	#sequences	#specific_sequences	#peptides	#specific_peptides	#peptide_matches	#specific_peptide_matches		1	2	3		1	2	3		1	2	3		1	2	3		NI	TRV
AT1G01080.2	RNA-binding (RRM/RBD/RNP motifs) f...	237.84	true	2	1	0	0	0	5	5	5	5	5	5						2	2	4						4	4	2		B2-GFP-NI	B2-GFP-INF
AT3G20820.1	Leucine-rich repeat (LRR) family p...	172.16	true	2	1	0	0	0	4	4	4	4	4	4						2		2						2	1	4		B2-GFP-NI	B2-GFP-INF
AT1G23410.1	Ribosomal protein S27a / Ubiquitin...	272.8	true	2	11	0	0	0	4	2	4	2	4	2						2								27	29	26		B2-GFP-NI	B2-GFP-INF
AT3G09440.1	Heat shock protein 70 (Hsp 70) fam...	640.77	true	2	1	0	0	0	11	2	11	2	11	2							3	8						22	26	23		B2-GFP-NI	B2-GFP-INF
AT5G02500.1	heat shock cognate protein 70-1, S...	760.83	true	2	1	0	0	0	13	0	13	0	13	0							3	8						24	29	28		B2-GFP-NI	B2-GFP-INF
AT1G20620.1	catalase 3, Symbols: CAT3, SEN2, A...	473.3	true	2	1	0	0	0	10	7	10	7	10	7							3	3						3	6	8		B2-GFP-NI	B2-GFP-INF
AT5G28540.1	heat shock protein 70 (Hsp 70) fam...	405.82	true	2	2	0	0	0	7	5	7	5	7	5							2	5						3	4	4		B2-GFP-NI	B2-GFP-INF
AT3G19720.1	P-loop containing nucleoside triph...	495.68	true	2	1	0	0	0	10	10	10	10	10	10							4	4							4	4		B2-GFP-NI	B2-GFP-INF
AT3G12580.1	heat shock protein 70, Symbols: HS...	553.9	true	2	1	0	0	0	9	1	9	1	9	1							1	7						18	23	22		B2-GFP-NI	B2-GFP-INF
AT2G41680.1	NADPH-dependent thioredoxin reduct...	286.01	true	2	1	0	0	0	4	4	4	4	4	4							1	2						7	7	5		B2-GFP-NI	B2-GFP-INF
AT2G39460.1	ribosomal protein L23AA, Symbols: ...	83.5	true	2	2	0	0	0	2	2	2	2	2	2							1	1						2	2	3		B2-GFP-NI	B2-GFP-INF
AT2G27710.1	60S acidic ribosomal protein family	73.8	true	2	2	0	0	0	2	2	2	2	2	2							1	1							2	1		B2-GFP-NI	B2-GFP-INF
AT2G07698.1		273.49	true	2	1	0	0	0	6	5	6	5	6	5								3						3	1	2		B2-GFP-NI	B2-GFP-INF
AT1G56070.1	Ribosomal protein S5/Elongation fa...	426.7	true	2	1	0	0	0	10	10	10	10	10	10								3						2	1	3		B2-GFP-NI	B2-GFP-INF
AT5G17920.1	Cobalamin-independent synthase fam...	894.88	true	2	1	0	0	0	18	7	18	7	18	7								3						1	1	6		B2-GFP-NI	B2-GFP-INF
AT3G03780.1	methionine synthase 2, Symbols: AT...	614.85	true	2	1	0	0	0	12	1	12	1	12	1								2						1	1	6		B2-GFP-NI	B2-GFP-INF
AT3G52930.1	Aldolase superfamily protein	283.95	true	2	1	0	0	0	6	4	6	4	6	4								3						1	1	1		B2-GFP-NI	B2-GFP-INF
AT5G62690.1-AT5G62700.1	tubulin beta chain 2, ...	271.32	true	2	1	0	0	0	5	2	5	2	5	2								3							1	1		B2-GFP-NI	B2-GFP-INF
AT5G44340.1	tubulin beta chain 4, Symbols: TUB4	215.23	true	2	1	0	0	0	4	1	4	1	4	1								2							1	1		B2-GFP-NI	B2-GFP-INF
AT3G52380.1	chloroplast RNA-binding protein 33...	163.79	true	2	1	0	0	0	4	4	4	4	4	4								3							1			B2-GFP-NI	B2-GFP-INF
AT4G02510.1	translocon at the outer envelope m...	122.71	true	2	1	0	0	0	3	3	3	3	3	3								2							1			B2-GFP-NI	B2-GFP-INF
AT1G31330.1	photosystem I subunit F, Symbols: ...	203.42	true	2	1	0	0	0	4	4	4	4	4	4								4								1		B2-GFP-NI	B2-GFP-INF
AT1G32060.1	phosphoribulokinase, Symbols: PRK	270.01	true	2	1	0	0	0	6	6	6	6	6	6								3								1		B2-GFP-NI	B2-GFP-INF
AT3G16470.1	Mannose-binding lectin superfamily...	281.02	true	2	1	0	0	0	6	6	6	6	6	6								1						1	6	5		B2-GFP-NI	B2-GFP-INF
AT3G11510.1	Ribosomal protein S11 family protein	133.81	true	2	1	0	0	0	3	3	3	3	3	3								1						1	2	3		B2-GFP-NI	B2-GFP-INF
ATCG00580.1	photosystem II reaction center pro...	105.44	true	2	1	0	0	0	2	2	2	2	2	2								1						1	1	2		B2-GFP-NI	B2-GFP-INF
AT4G26530.1	Aldolase superfamily protein	146.89	true	2	1	0	0	0	3	1	3	1	3	1								1						1	1	1		B2-GFP-NI	B2-GFP-INF
AT3G44890.1	ribosomal protein L9, Symbols: RPL9	164.15	true	2	1	0	0	0	4	4	4	4	4	4								1						1	1			B2-GFP-NI	B2-GFP-INF
AT2G39990.1	eukaryotic translation initiation ...	123.43	true	2	2	0	0	0	4	4	4	4	4	4								1						1		2		B2-GFP-NI	B2-GFP-INF
AT1G20010.1	tubulin beta-5 chain, Symbols: TUB5	181.31	true	2	2	0	0	0	3	1	3	1	3	1								1							1	1		B2-GFP-NI	B2-GFP-INF
AT5G12250.1	beta-6 tubulin, Symbols: TUB6	167.52	true	2	2	0	0	0	3	1	3	1	3	1								1							1	1		B2-GFP-NI	B2-GFP-INF
AT4G24770.1	31-kDa RNA binding protein, Symbol...	142.49	true	2	1	0	0	0	3	3	3	3	3	3								1							1			B2-GFP-NI	B2-GFP-INF
AT3G12800.1	short-chain dehydrogenase-reductas...	89.34	true	2	1	0	0	0	2	2	2	2	2	2								1								4		B2-GFP-NI	B2-GFP-INF
AT2G42740.1	ribosomal protein large subunit 16...	43.03	true	2	3	0	0	0	1	1	1	1	1	1								1								1		B2-GFP-NI	B2-GFP-INF
AT4G09320.1	Nucleoside diphosphate kinase fami...	97.73	true	2	1	0	0	0	2	2	2	2	2	2								1								1		B2-GFP-NI	B2-GFP-INF
																NI								TRV
																GFP				B2-GFP				GFP				B2-GFP				RATIO (B2-GFP/GFP)
accession	description	protein_set_score	is_validated	selection_level	#sameset_protein_matches	#subset_protein_matches	coverage	MW	#sequences	#specific_sequences	#peptides	#specific_peptides	#peptide_matches	#specific_peptide_matches		1	2	3		1	2	3		1	2	3		1	2	3		NI	TRV
AT5G16780.1	SART-1 family, Symbols: DOT2, MDF	131.27	true	2	1	0	0	0	2	2	2	2	2	2						2	1	1										B2-GFP-NI
AT4G26650.1	RNA-binding (RRM/RBD/RNP motifs) f...	156.63	true	2	1	0	0	0	4	4	4	4	4	4						2		3										B2-GFP-NI
AT4G24190.1	Chaperone protein htpG family prot...	232.21	true	2	1	0	0	0	3	3	4	4	4	4						2		1										B2-GFP-NI
AT3G62120.1	Class II aaRS and biotin synthetas...	309	true	2	1	0	0	0	5	5	5	5	5	5							3	3										B2-GFP-NI
AT4G31180.1	Class II aminoacyl-tRNA and biotin...	134.15	true	2	1	0	0	0	3	3	3	3	3	3							2	2										B2-GFP-NI
AT4G34620.1	small subunit ribosomal protein 16...	46.19	true	2	1	0	0	0	1	1	1	1	1	1							2	2										B2-GFP-NI
AT5G20630.1	germin 3, Symbols: GLP3, GLP3A, GL...	69.21	true	2	1	0	0	0	1	1	1	1	1	1							2	3										B2-GFP-NI
AT2G24060.1	Translation initiation factor 3 pr...	106.32	true	2	1	0	0	0	2	2	2	2	2	2							1	2										B2-GFP-NI
AT4G09040.1	RNA-binding (RRM/RBD/RNP motifs) f...	69.83	true	2	1	0	0	0	1	1	1	1	1	1							1	2										B2-GFP-NI
AT4G16155.1	dihydrolipoyl dehydrogenases	206.13	true	2	1	0	0	0	4	3	4	3	4	3							1	2										B2-GFP-NI
AT1G04820.1-AT1G50010.1	tubulin alpha-4 chain,...	105.14	true	2	3	0	0	0	2	2	2	2	2	2							1	1										B2-GFP-NI
AT3G16950.2	lipoamide dehydrogenase 1, Symbols...	96.7	true	2	1	0	0	0	2	1	2	1	2	1							1	1										B2-GFP-NI
AT4G29060.1	elongation factor Ts family protei...	41.69	true	2	1	0	0	0	1	1	1	1	1	1							1	1										B2-GFP-NI
AT5G35970.1	P-loop containing nucleoside triph...	47.11	true	2	1	0	0	0	1	1	1	1	1	1							1	1										B2-GFP-NI
ATCG00780.1	ribosomal protein L14, Symbols: RPL14	102.17	true	2	1	0	0	0	2	2	2	2	2	2							1	1										B2-GFP-NI
AT1G54410.1	dehydrin family protein	60.69	true	2	1	0	0	0	1	1	1	1	1	1							1											B2-GFP-NI
AT3G56150.1	eukaryotic translation initiation ...	56.1	true	2	2	0	0	0	1	1	1	1	1	1							1											B2-GFP-NI
AT4G35100.1	plasma membrane intrinsic protein ...	41.11	true	2	1	0	0	0	1	1	1	1	1	1							1											B2-GFP-NI
AT5G13270.1	Pentatricopeptide repeat (PPR) sup...	42.47	true	2	1	0	0	0	1	1	1	1	1	1							1											B2-GFP-NI
ATCG00380.1	chloroplast ribosomal protein S4, ...	54.03	true	2	1	0	0	0	1	1	1	1	1	1							1											B2-GFP-NI
AT1G55490.1	chaperonin 60 beta, Symbols: CPN60...	362.96	true	2	2	0	0	0	6	3	6	3	6	3								5										B2-GFP-NI
ATCG00350.1	Photosystem I, PsaA/PsaB protein, ...	182.82	true	2	1	0	0	0	5	5	5	5	5	5								5										B2-GFP-NI
AT4G03280.1	photosynthetic electron transfer C...	265.24	true	2	1	0	0	0	5	5	5	5	5	5								4										B2-GFP-NI
AT4G32260.1	ATPase, F0 complex, subunit B/B', ...	181.47	true	2	1	0	0	0	3	3	3	3	3	3								4										B2-GFP-NI
AT3G45140.1	lipoxygenase 2, Symbols: LOX2, ATLOX2	497.5	true	2	1	0	0	0	11	11	11	11	11	11								3										B2-GFP-NI
AT4G13940.1	S-adenosyl-L-homocysteine hydrolas...	455.94	true	2	1	0	0	0	10	10	10	10	10	10								3										B2-GFP-NI
AT4G37930.1	serine transhydroxymethyltransfera...	242.47	true	2	1	0	0	0	6	6	6	6	6	6								3										B2-GFP-NI
AT5G50920.1	CLPC homologue 1, Symbols: CLPC, A...	194.4	true	2	1	0	0	0	5	5	5	5	5	5								3										B2-GFP-NI
AT1G03680.1	thioredoxin M-type 1, Symbols: ATH...	90.04	true	2	1	0	0	0	2	2	2	2	2	2								2										B2-GFP-NI
AT1G20260.1	ATPase, V1 complex, subunit B protein	111	true	2	3	0	0	0	3	3	3	3	3	3								2										B2-GFP-NI
AT1G34430.1	2-oxoacid dehydrogenases acyltrans...	142.49	true	2	1	0	0	0	2	1	2	1	2	1								2										B2-GFP-NI
AT1G55670.1	photosystem I subunit G, Symbols: ...	85.96	true	2	1	0	0	0	2	2	2	2	2	2								2										B2-GFP-NI
AT1G71500.1	Rieske (2Fe-2S) domain-containing ...	125.14	true	2	1	0	0	0	3	3	3	3	3	3								2										B2-GFP-NI
AT1G79850.1	ribosomal protein S17, Symbols: RP...	52.26	true	2	1	0	0	0	1	1	1	1	1	1								2										B2-GFP-NI
AT2G13360.1	alanine:glyoxylate aminotransferas...	34.45	true	2	1	0	0	0	1	1	1	1	1	1								2										B2-GFP-NI
AT2G46820.1	photosystem I P subunit, Symbols: ...	86.17	true	2	1	0	0	0	2	2	2	2	2	2								2										B2-GFP-NI
AT3G11940.1	ribosomal protein 5A, Symbols: ATR...	192.25	true	2	1	0	0	0	3	3	3	3	3	3								2										B2-GFP-NI
AT3G52960.1	Thioredoxin superfamily protein	135.78	true	2	1	0	0	0	2	2	2	2	2	2								2										B2-GFP-NI
AT3G62030.2	rotamase CYP 4, Symbols: ROC4	150.39	true	2	1	0	0	0	3	3	3	3	3	3								2										B2-GFP-NI
AT5G04140.2	glutamate synthase 1, Symbols: GLU...	185.48	true	2	1	0	0	0	5	5	5	5	5	5								2										B2-GFP-NI
AT5G20720.1	chaperonin 20, Symbols: CPN20, CPN...	108.28	true	2	1	0	0	0	2	2	2	2	2	2								2										B2-GFP-NI
AT5G54770.1	thiazole biosynthetic enzyme, chlo...	106.17	true	2	1	0	0	0	2	2	2	2	2	2								2										B2-GFP-NI
AT5G64040.2	photosystem I reaction center subu...	89.23	true	2	1	0	0	0	2	2	2	2	2	2								2										B2-GFP-NI
AT1G01090.1	pyruvate dehydrogenase E1 alpha, S...	54.99	true	2	1	0	0	0	1	1	1	1	1	1								1										B2-GFP-NI
AT1G07770.1-AT5G59850.1	ribosomal protein S15A...	36.65	true	2	1	0	0	0	1	1	1	1	1	1								1										B2-GFP-NI
AT1G09340.1	chloroplast RNA binding, Symbols: ...	277.85	true	2	1	0	0	0	7	7	7	7	7	7								1										B2-GFP-NI
AT1G09640.1	Translation elongation factor EF1B...	57.39	true	2	2	0	0	0	1	1	1	1	1	1								1										B2-GFP-NI
AT1G17100.1	SOUL heme-binding family protein	230.73	true	2	1	0	0	0	3	3	3	3	3	3								1										B2-GFP-NI
AT1G23310.1	glutamate:glyoxylate aminotransfer...	68.85	true	2	2	0	0	0	2	2	2	2	2	2								1										B2-GFP-NI
AT1G26630.1	Eukaryotic translation initiation ...	70.77	true	2	1	0	0	0	1	1	1	1	1	1								1										B2-GFP-NI
AT1G29880.1	glycyl-tRNA synthetase / glycine--...	34.84	true	2	1	0	0	0	1	1	1	1	1	1								1										B2-GFP-NI
AT1G30230.2	Glutathione S-transferase, C-termi...	36.1	true	2	1	0	0	0	1	1	1	1	1	1								1										B2-GFP-NI
AT1G32990.1	plastid ribosomal protein l11, Sym...	57.83	true	2	1	0	0	0	1	1	1	1	1	1								1										B2-GFP-NI
AT1G36240.1	Ribosomal protein L7Ae/L30e/S12e/G...	46.52	true	2	3	0	0	0	1	1	1	1	1	1								1										B2-GFP-NI
AT1G54580.1	acyl carrier protein 2, Symbols: ACP2	53.07	true	2	2	0	0	0	1	1	1	1	1	1								1										B2-GFP-NI
AT1G63940.2	monodehydroascorbate reductase 6, ...	38.88	true	2	1	0	0	0	1	1	1	1	1	1								1										B2-GFP-NI
AT1G72370.1	40s ribosomal protein SA, Symbols:...	179.13	true	2	1	0	0	0	4	4	4	4	4	4								1										B2-GFP-NI
AT2G20890.1	photosystem II reaction center PSB...	64.38	true	2	1	0	0	0	1	1	1	1	1	1								1										B2-GFP-NI
AT2G21170.1	triosephosphate isomerase, Symbols...	55.5	true	2	1	0	0	0	1	1	1	1	1	1								1										B2-GFP-NI
AT2G24200.1	Cytosol aminopeptidase family protein	53.39	true	2	2	0	0	0	1	1	1	1	1	1								1										B2-GFP-NI
AT2G31610.1	Ribosomal protein S3 family protein	87.42	true	2	2	0	0	0	2	2	2	2	2	2								1										B2-GFP-NI
AT2G43750.1	O-acetylserine (thiol) lyase B, Sy...	71.89	true	2	1	0	0	0	2	2	2	2	2	2								1										B2-GFP-NI
AT2G44530.1	Phosphoribosyltransferase family p...	120.46	true	2	1	0	0	0	2	2	2	2	2	2								1										B2-GFP-NI
AT3G08530.1	Clathrin, heavy chain	45.51	true	2	2	0	0	0	1	1	1	1	1	1								1										B2-GFP-NI
AT3G09840.1	cell division cycle 48, Symbols: C...	39.55	true	2	3	0	0	0	1	1	1	1	1	1								1										B2-GFP-NI
AT3G11630.1	Thioredoxin superfamily protein	110.91	true	2	1	0	0	0	3	2	3	2	3	2								1										B2-GFP-NI
AT3G12390.1	Nascent polypeptide-associated com...	43.03	true	2	1	0	0	0	1	1	1	1	1	1								1										B2-GFP-NI
AT3G15000.1	cobalt ion binding	39.91	true	2	1	0	0	0	1	1	1	1	1	1								1										B2-GFP-NI
AT3G16640.1	translationally controlled tumor p...	57.67	true	2	2	0	0	0	1	1	1	1	1	1								1										B2-GFP-NI
AT3G19170.1	presequence protease 1, Symbols: A...	33.95	true	2	1	0	0	0	1	1	1	1	1	1								1										B2-GFP-NI
AT3G46780.1	plastid transcriptionally active 1...	82.42	true	2	1	0	0	0	2	2	2	2	2	2								1										B2-GFP-NI
AT3G47070.1	unknown protein	36.05	true	2	1	0	0	0	1	1	1	1	1	1								1										B2-GFP-NI
AT3G48730.1	glutamate-1-semialdehyde 2,1-amino...	135.24	true	2	2	0	0	0	3	3	3	3	3	3								1										B2-GFP-NI
AT3G55800.1	sedoheptulose-bisphosphatase, Symb...	216.83	true	2	1	0	0	0	5	5	5	5	5	5								1										B2-GFP-NI
AT3G63160.1	unknown protein	47.11	true	2	1	0	0	0	1	1	1	1	1	1								1										B2-GFP-NI
AT4G01050.1	thylakoid rhodanese-like, Symbols:...	69.65	true	2	1	0	0	0	1	1	1	1	1	1								1										B2-GFP-NI
AT4G03110.1	RNA-binding protein-defense relate...	36.26	true	2	1	0	0	0	1	1	1	1	1	1								1										B2-GFP-NI
AT4G08870.1	Arginase/deacetylase superfamily p...	55.39	true	2	1	0	0	0	1	1	1	1	1	1								1										B2-GFP-NI
AT4G09000.2	general regulatory factor 1, Symbo...	120.35	true	2	1	0	0	0	3	2	3	2	3	2								1										B2-GFP-NI
AT4G09010.1	ascorbate peroxidase 4, Symbols: A...	38.52	true	2	1	0	0	0	1	1	1	1	1	1								1										B2-GFP-NI
AT4G27440.1	protochlorophyllide oxidoreductase...	63.66	true	2	1	0	0	0	2	2	2	2	2	2								1										B2-GFP-NI
AT4G33010.1	glycine decarboxylase P-protein 1,...	212.03	true	2	1	0	0	0	5	5	5	5	5	5								1										B2-GFP-NI
AT5G14660.1	peptide deformylase 1B, Symbols: P...	35.41	true	2	1	0	0	0	1	1	1	1	1	1								1										B2-GFP-NI
AT5G14910.1	Heavy metal transport/detoxificati...	41.56	true	2	1	0	0	0	1	1	1	1	1	1								1										B2-GFP-NI
AT5G23120.1	photosystem II stability/assembly ...	54.06	true	2	1	0	0	0	1	1	1	1	1	1								1										B2-GFP-NI
AT5G28840.1	GDP-D-mannose 3',5'-epimerase, Sym...	34.84	true	2	1	0	0	0	1	1	1	1	1	1								1										B2-GFP-NI
AT5G36790.1-AT5G36700.1	Haloacid dehalogenase-...	37.51	true	2	2	0	0	0	1	1	1	1	1	1								1										B2-GFP-NI
AT5G54270.1	light-harvesting chlorophyll B-bin...	60.75	true	2	1	0	0	0	1	1	1	1	1	1								1										B2-GFP-NI
AT5G55220.1	trigger factor type chaperone fami...	45.58	true	2	1	0	0	0	1	1	1	1	1	1								1										B2-GFP-NI
AT5G56000.1	HEAT SHOCK PROTEIN 81.4, Symbols: ...	164.72	true	2	3	0	0	0	4	4	4	4	4	4								1										B2-GFP-NI
ATCG00660.1		39.05	true	2	1	0	0	0	1	1	1	1	1	1								1										B2-GFP-NI
ATCG00670.1	plastid-encoded CLP P, Symbols: CL...	62.48	true	2	1	0	0	0	1	1	1	1	1	1								1										B2-GFP-NI
ATCG00830.1-ATCG01310.1	ribosomal protein L2, ...	60.2	true	2	2	0	0	0	1	1	1	1	1	1								1										B2-GFP-NI
																NI								TRV
																GFP				B2-GFP				GFP				B2-GFP				RATIO (B2-GFP/GFP)
accession	description	protein_set_score	is_validated	selection_level	#sameset_protein_matches	#subset_protein_matches	coverage	MW	#sequences	#specific_sequences	#peptides	#specific_peptides	#peptide_matches	#specific_peptide_matches		1	2	3		1	2	3		1	2	3		1	2	3		NI	TRV
AT2G37220.1	RNA-binding (RRM/RBD/RNP motifs) f...	506.82	true	2	1	0	0	0	6	4	6	4	6	4		2	6	11		4	17	17						3	1	1		2	B2-GFP-INF
AT2G21660.1	cold, circadian rhythm, and rna bi...	404.55	true	2	1	0	0	0	6	5	6	5	6	5		1	2	4		4	6	9							1	3		2.71429	B2-GFP-INF
AT5G25980.2	glucoside glucohydrolase 2, Symbol...	1157.96	true	2	1	0	0	0	19	17	20	18	20	18			1	3		7	7	13						60	70	76		6.75	B2-GFP-INF
AT5G26000.1	thioglucoside glucohydrolase 1, Sy...	497.05	true	2	1	0	0	0	9	8	9	8	9	8			1	2		6	1	7						13	19	15		4.66667	B2-GFP-INF
AT1G12900.1	glyceraldehyde 3-phosphate dehydro...	813.71	true	2	1	0	0	0	11	1	12	1	12	1				9		4	2	18						2	2	3		2.66667	B2-GFP-INF
AT3G26650.1	glyceraldehyde 3-phosphate dehydro...	852.69	true	2	1	0	0	0	12	2	13	2	13	2				9		4	2	17						2	2	3		2.55556	B2-GFP-INF
AT5G66570.1	PS II oxygen-evolving complex 1, S...	773.56	true	2	1	0	0	0	14	5	14	5	14	5				8				18						2		2		2.25	B2-GFP-INF
AT3G50820.1	photosystem II subunit O-2, Symbol...	676.86	true	2	1	0	0	0	12	3	12	3	12	3				6				12						2		2		2	B2-GFP-INF
AT1G49240.1	actin 8, Symbols: ACT8	355.1	true	2	4	0	0	0	6	6	6	6	6	6				3		3	3	6							1	4		4	B2-GFP-INF
AT1G13440.1	glyceraldehyde-3-phosphate dehydro...	833.71	true	2	2	0	0	0	15	15	15	15	15	15				4		2	1	6						13	10	11		2.25	B2-GFP-INF
AT2G33800.1	Ribosomal protein S5 family protein	275.59	true	2	1	0	0	0	5	5	5	5	5	5				2			2	2						4	2	4		2	B2-GFP-INF
AT4G21280.2	photosystem II subunit QA, Symbols...	434.53	true	2	1	0	0	0	9	7	9	7	9	7				3			3	5								1		2.66667	B2-GFP-INF
AT1G20340.1	Cupredoxin superfamily protein, Sy...	111.16	true	2	1	0	0	0	2	2	2	2	2	2				3				7						1				2.33333	B2-GFP-INF
AT4G10340.1	light harvesting complex of photos...	579.75	true	2	1	0	0	0	10	10	10	10	10	10				2				6						1				3	B2-GFP-INF
AT3G60750.1	Transketolase	725.11	true	2	1	0	0	0	15	15	15	15	15	15				4				9							2	1		2.25	B2-GFP-INF
AT2G27030.3-AT3G56800.1	calmodulin 5, Symbols:...	169.12	true	2	3	0	0	0	4	4	4	4	4	4				1				4							1	1		4	B2-GFP-INF
																NI								TRV
																GFP				B2-GFP				GFP				B2-GFP				RATIO (B2-GFP/GFP)
accession	description	protein_set_score	is_validated	selection_level	#sameset_protein_matches	#subset_protein_matches	coverage	MW	#sequences	#specific_sequences	#peptides	#specific_peptides	#peptide_matches	#specific_peptide_matches		1	2	3		1	2	3		1	2	3		1	2	3		NI	TRV
AT3G07810.2	RNA-binding (RRM/RBD/RNP motifs) f...	244.49	true	2	1	0	0	0	5	5	5	5	5	5		1	1	2		7	7	6										5
AT1G20020.1	ferredoxin-NADP(+)-oxidoreductase ...	432.79	true	2	1	0	0	0	8	8	8	8	8	8			1	1		4	3	3										5
AT2G21390.1	Coatomer, alpha subunit	489.42	true	2	1	0	0	0	10	5	10	5	10	5			1				4	6										10
AT1G62020.1	Coatomer, alpha subunit	372.68	true	2	1	0	0	0	8	3	8	3	8	3			1				4	5										9
AT3G12780.1	phosphoglycerate kinase 1, Symbols...	872.53	true	2	1	0	0	0	16	8	16	8	16	8				6				14										2.33333
AT5G23060.1	calcium sensing receptor, Symbols:...	154.96	true	2	1	0	0	0	2	2	2	2	2	2				2		2	3	5										5
AT5G49910.1	chloroplast heat shock protein 70-...	313.9	true	2	1	0	0	0	7	1	7	1	7	1				2		1	3	9										6.5
AT5G66190.1	ferredoxin-NADP(+)-oxidoreductase ...	168.17	true	2	1	0	0	0	3	3	3	3	3	3				2		1	1	3										2.5
AT4G02770.1	photosystem I subunit D-1, Symbols...	440.02	true	2	1	0	0	0	9	9	9	9	9	9				4				9										2.25
AT2G28000.1	chaperonin-60alpha, Symbols: CPN60...	532.11	true	2	1	0	0	0	8	8	8	8	8	8				3				7										2.33333
AT2G38540.1	lipid transfer protein 1, Symbols:...	167.06	true	2	1	0	0	0	3	3	3	3	3	3				3				6										2
AT2G47400.1	CP12 domain-containing protein 1, ...	217.67	true	2	1	0	0	0	3	3	3	3	3	3				2				4										2
AT1G30630.1	Coatomer epsilon subunit	192.24	true	2	1	0	0	0	3	3	3	3	3	3				1		2	2	3										7
AT3G52150.1	RNA-binding (RRM/RBD/RNP motifs) f...	280.33	true	2	1	0	0	0	5	5	5	5	5	5				1		2		3										5
AT3G63490.1	Ribosomal protein L1p/L10e family	176.72	true	2	1	0	0	0	3	3	3	3	3	3				1			2	2										4
AT4G25050.2	acyl carrier protein 4, Symbols: ACP4	89.61	true	2	1	0	0	0	1	1	1	1	1	1				1			1	2										3
AT5G35630.1	glutamine synthetase 2, Symbols: G...	391.08	true	2	1	0	0	0	8	8	8	8	8	8				1				10										10
AT3G01500.2	carbonic anhydrase 1, Symbols: CA1	590.23	true	2	1	0	0	0	11	4	11	4	11	4				1				8										8
AT1G56190.1	Phosphoglycerate kinase family pro...	435.84	true	2	1	0	0	0	9	1	9	1	9	1				1				6										6
AT1G79550.1	phosphoglycerate kinase, Symbols: PGK	134.92	true	2	1	0	0	0	2	1	2	1	2	1				1				5										5
AT3G14420.1	Aldolase-type TIM barrel family pr...	377.72	true	2	1	0	0	0	7	7	7	7	7	7				1				5										5
AT4G28750.1	Photosystem I reaction centre subu...	185.09	true	2	1	0	0	0	3	2	3	2	3	2				1				5										5
AT3G25860.1	2-oxoacid dehydrogenases acyltrans...	325.56	true	2	1	0	0	0	5	4	5	4	5	4				1				3										3
AT2G27730.1	copper ion binding	99.14	true	2	1	0	0	0	2	2	2	2	2	2				1				2										2
AT3G14310.1	pectin methylesterase 3, Symbols: ...	180.54	true	2	1	0	0	0	4	4	4	4	4	4				1				2										2
AT3G55440.1	triosephosphate isomerase, Symbols...	114.66	true	2	1	0	0	0	3	3	3	3	3	3				1				2										2
AT4G01310.1	Ribosomal L5P family protein	90.14	true	2	1	0	0	0	1	1	1	1	1	1				1				2										2
AT5G08670.1	ATP synthase alpha/beta family pro...	409.83	true	2	3	0	0	0	8	7	8	7	8	7				1				2										2
																NI								TRV
																GFP				B2-GFP				GFP				B2-GFP				RATIO (B2-GFP/GFP)
accession	description	protein_set_score	is_validated	selection_level	#sameset_protein_matches	#subset_protein_matches	coverage	MW	#sequences	#specific_sequences	#peptides	#specific_peptides	#peptide_matches	#specific_peptide_matches		1	2	3		1	2	3		1	2	3		1	2	3		NI	TRV
AT2G39730.1	rubisco activase, Symbols: RCA	1599.37	true	2	1	0	0	0	22	22	25	25	25	25		4	7	36		11	10	42						2	6	5		1.34043	B2-GFP-INF
AT3G44310.1	nitrilase 1, Symbols: NIT1, ATNIT1...	740.33	true	2	1	0	0	0	11	10	11	10	11	10		2	7	12		8	10	13						10	5	8		1.47619	B2-GFP-INF
AT1G76180.1	Dehydrin family protein, Symbols: ...	236.72	true	2	1	0	0	0	4	4	4	4	4	4		2	2	2		3	1	2								1		1	B2-GFP-INF
AT3G16530.1	Legume lectin family protein	555.09	true	2	1	0	0	0	9	6	9	6	9	6		2	1	4		6	2	3						2		1		1.57143	B2-GFP-INF
AT3G15356.1	Legume lectin family protein	387.74	true	2	1	0	0	0	6	3	6	3	6	3		3	1	3		5	2	3						2	1	2		1.42857	B2-GFP-INF
AT2G35410.1	RNA-binding (RRM/RBD/RNP motifs) f...	263.15	true	2	1	0	0	0	5	5	5	5	5	5		2		6		7	3	3						2	4	1		1.625	B2-GFP-INF
AT2G35370.1	glycine decarboxylase complex H, S...	225.6	true	2	1	0	0	0	3	1	3	1	3	1		2		2		1		3						1	1	2		1	B2-GFP-INF
AT4G38970.1	fructose-bisphosphate aldolase 2, ...	1065.2	true	2	1	0	0	0	18	9	18	9	18	9		1		16				19							1	5		1.11765	B2-GFP-INF
AT3G44320.1	nitrilase 3, Symbols: NIT3, AtNIT3	365.94	true	2	1	0	0	0	4	3	4	3	4	3			5	6		2	6	7						2	1	2		1.36364	B2-GFP-INF
AT3G27830.1	ribosomal protein L12-A, Symbols: ...	179.03	true	2	2	0	0	0	3	3	3	3	3	3			1	8			1	6							5	2		0.777778	B2-GFP-INF
AT1G42970.1	glyceraldehyde-3-phosphate dehydro...	1035.79	true	2	1	0	0	0	16	13	17	13	17	13				16		4	2	21						2	2	1		1.6875	B2-GFP-INF
ATCG00270.1	photosystem II reaction center pro...	376.17	true	2	1	0	0	0	5	5	5	5	5	5				16				12							1	1		0.75	B2-GFP-INF
AT3G14210.1	epithiospecifier modifier 1, Symbo...	570.75	true	2	1	0	0	0	9	9	9	9	9	9				10			4	9						8	20	24		1.3	B2-GFP-INF
AT1G15820.1	light harvesting complex photosyst...	357.07	true	2	1	0	0	0	6	6	6	6	6	6				9			1	12						2		2		1.44444	B2-GFP-INF
AT4G04640.1	ATPase, F1 complex, gamma subunit ...	323.88	true	2	1	0	0	0	6	6	6	6	6	6				9			1	5						4	4	5		0.666667	B2-GFP-INF
ATCG00540.1	photosynthetic electron transfer A...	298.39	true	2	1	0	0	0	6	6	6	6	6	6				8				6						1		2		0.75	B2-GFP-INF
AT5G01530.1	light harvesting complex photosyst...	287.43	true	2	1	0	0	0	5	5	5	5	5	5				6				3								1		0.5	B2-GFP-INF
AT5G09660.4	peroxisomal NAD-malate dehydrogena...	232.6	true	2	1	0	0	0	3	3	3	3	3	3				2				2						1	1	2		1	B2-GFP-INF
ATCG00340.1	Photosystem I, PsaA/PsaB protein, ...	305.78	true	2	1	0	0	0	5	5	5	5	5	5				4				3							2	3		0.75	B2-GFP-INF
																NI								TRV
																GFP				B2-GFP				GFP				B2-GFP				RATIO (B2-GFP/GFP)
accession	description	protein_set_score	is_validated	selection_level	#sameset_protein_matches	#subset_protein_matches	coverage	MW	#sequences	#specific_sequences	#peptides	#specific_peptides	#peptide_matches	#specific_peptide_matches		1	2	3		1	2	3		1	2	3		1	2	3		NI	TRV
AT3G08580.1	ADP/ATP carrier 1, Symbols: AAC1	240.05	true	2	1	0	0	0	5	3	5	3	5	3			2	1										1	3	4			B2-GFP-INF
AT5G13490.1	ADP/ATP carrier 2, Symbols: AAC2	142.91	true	2	1	0	0	0	3	1	3	1	3	1			2	1										1	2	2			B2-GFP-INF
AT3G45570.1	RING/U-box protein with C6HC-type ...	38.66	true	2	1	0	0	0	1	1	1	1	1	1														17	19	14			B2-GFP-INF
AT1G52400.1	beta glucosidase 18, Symbols: BGL1...	402.87	true	2	1	0	0	0	7	7	7	7	7	7														12	18	18			B2-GFP-INF
AT1G52570.1	phospholipase D alpha 2, Symbols: ...	209.53	true	2	1	0	0	0	4	1	4	1	4	1														7	5	4			B2-GFP-INF
AT1G24450.1	Ribonuclease III family protein, S...	500.97	true	2	1	0	0	0	7	7	7	7	7	7														2	4	6			B2-GFP-INF
AT5G42080.1	dynamin-like protein, Symbols: ADL...	266.84	true	2	1	0	0	0	6	6	6	6	6	6														4	3	6			B2-GFP-INF
AT1G08880.1	Histone superfamily protein, Symbo...	41.85	true	2	10	0	0	0	1	1	1	1	1	1														2	2	3			B2-GFP-INF
AT2G38810.1	histone H2A 8, Symbols: HTA8	41.85	true	2	2	0	0	0	1	1	1	1	1	1														2	2	3			B2-GFP-INF
AT5G48375.1	thioglucoside glucosidase 3, Symbo...	76.26	true	2	1	0	0	0	2	1	2	1	2	1														2	2	3			B2-GFP-INF
AT2G41100.1	Calcium-binding EF hand family pro...	131.98	true	2	1	0	0	0	4	4	4	4	4	4														4	2	2			B2-GFP-INF
AT1G10290.1	dynamin-like protein 6, Symbols: A...	49.55	true	2	2	0	0	0	1	1	1	1	1	1														2	2	2			B2-GFP-INF
AT5G04430.2	binding to TOMV RNA 1L (long form)...	85.31	true	2	1	0	0	0	2	2	2	2	2	2														2	4	1			B2-GFP-INF
AT3G45030.1-AT5G62300.1	Ribosomal protein S10p...	51.21	true	2	2	0	0	0	1	1	1	1	1	1														3	3	1			B2-GFP-INF
AT5G62390.1	BCL-2-associated athanogene 7, Sym...	141.77	true	2	1	0	0	0	4	4	4	4	4	4														3	2				B2-GFP-INF
AT1G18660.4	zinc finger (C3HC4-type RING finge...	49.89	true	2	1	0	0	0	1	1	1	1	1	1														3	1	1			B2-GFP-INF
AT3G62800.1	double-stranded-RNA-binding protein 4																											2	2	1			B2-GFP-INF
AT2G20450.1	Ribosomal protein L14	39.86	true	2	2	0	0	0	1	1	1	1	1	1														1	3	1			B2-GFP-INF
AT3G29075.1	glycine-rich protein	54.61	true	2	1	0	0	0	1	1	1	1	1	1														1	2	2			B2-GFP-INF
AT1G78900.1	vacuolar ATP synthase subunit A, S...	173.55	true	2	1	0	0	0	3	3	3	3	3	3														1	1	2			B2-GFP-INF
AT2G16940.2	Splicing factor, CC1-like	37.09	true	2	1	0	0	0	1	1	1	1	1	1														1	1	2			B2-GFP-INF
AT4G02520.1	glutathione S-transferase PHI 2, S...	167.45	true	2	1	0	0	0	4	3	4	3	4	3														1	1	2			B2-GFP-INF
AT4G35090.1	catalase 2, Symbols: CAT2	174.32	true	2	1	0	0	0	4	1	4	1	4	1														1	1	4			B2-GFP-INF
AT1G29250.1	Alba DNA/RNA-binding protein	43.18	true	2	1	0	0	0	1	1	1	1	1	1														1	1	1			B2-GFP-INF
AT1G49760.1	poly(A) binding protein 8, Symbols...	39.02	true	2	1	0	0	0	1	1	1	1	1	1														1	1				B2-GFP-INF
AT2G37190.1	Ribosomal protein L11 family protein	100.39	true	2	3	0	0	0	2	2	2	2	2	2														1		2			B2-GFP-INF
AT1G21190.1	Small nuclear ribonucleoprotein fa...	48.64	true	2	2	0	0	0	1	1	1	1	1	1														1					B2-GFP-INF
AT1G35680.1	Ribosomal protein L21	28.66	true	2	1	0	0	0	1	1	1	1	1	1														1					B2-GFP-INF
AT2G41090.1	Calcium-binding EF-hand family pro...	31	true	2	1	0	0	0	1	1	1	1	1	1														1					B2-GFP-INF
AT3G25520.1	ribosomal protein L5, Symbols: ATL...	41.22	true	2	2	0	0	0	1	1	1	1	1	1														1					B2-GFP-INF
AT5G49780.1	Leucine-rich repeat protein kinase...	27.29	true	2	1	0	0	0	1	1	1	1	1	1														1					B2-GFP-INF
AT5G62770.1	Protein of unknown function (DUF1645)	26.43	true	2	1	0	0	0	1	1	1	1	1	1														1					B2-GFP-INF
AT5G65160.1	tetratricopeptide repeat (TPR)-con...	37.19	true	2	1	0	0	0	1	1	1	1	1	1														1					B2-GFP-INF
AT5G27640.2	translation initiation factor 3B1,...	57.95	true	2	2	0	0	0	2	2	2	2	2	2															2	2			B2-GFP-INF
AT1G54270.1	eif4a-2, Symbols: EIF4A-2	132.4	true	2	3	0	0	0	3	2	3	2	3	2															2	1			B2-GFP-INF
AT3G44750.1	histone deacetylase 3, Symbols: HD...	44.29	true	2	1	0	0	0	1	1	1	1	1	1															3				B2-GFP-INF
AT2G28380.1	dsRNA-binding protein 2, Symbols: ...	237.91	true	2	1	0	0	0	6	6	6	6	6	6															1	3			B2-GFP-INF
AT4G39260.1	cold, circadian rhythm, and RNA bi...	110.27	true	2	1	0	0	0	3	2	3	2	3	2															1	3			B2-GFP-INF
AT1G54010.1	GDSL-like Lipase/Acylhydrolase sup...	44.37	true	2	1	0	0	0	1	1	1	1	1	1															1	1			B2-GFP-INF
AT1G78630.1	Ribosomal protein L13 family prote...	41.2	true	2	1	0	0	0	1	1	1	1	1	1															1	1			B2-GFP-INF
AT5G27770.1	Ribosomal L22e protein family	56.81	true	2	1	0	0	0	2	1	2	1	2	1															1	1			B2-GFP-INF
AT5G63420.1	RNA-metabolising metallo-beta-lact...	72.76	true	2	1	0	0	0	2	2	2	2	2	2															1	1			B2-GFP-INF
AT1G17370.1	oligouridylate binding protein 1B,...	26.78	true	2	3	0	0	0	1	1	1	1	1	1															1				B2-GFP-INF
AT1G23860.1	RS-containing zinc finger protein ...	35.95	true	2	3	0	0	0	1	1	1	1	1	1															1				B2-GFP-INF
AT2G01210.1	Leucine-rich repeat protein kinase...	30.92	true	2	1	0	0	0	1	1	1	1	1	1															1				B2-GFP-INF
AT3G05560.1	Ribosomal L22e protein family	66.6	true	2	1	0	0	0	2	1	2	1	2	1																2			B2-GFP-INF
AT1G04410.1	Lactate/malate dehydrogenase famil...	208.72	true	2	1	0	0	0	4	4	4	4	4	4																1			B2-GFP-INF
AT1G30120.1	pyruvate dehydrogenase E1 beta, Sy...	143.1	true	2	2	0	0	0	3	3	3	3	3	3																1			B2-GFP-INF
AT3G20250.1	pumilio 5, Symbols: APUM5, PUM5	38.72	true	2	2	0	0	0	1	1	1	1	1	1																1			B2-GFP-INF
AT3G60190.1	DYNAMIN-like 1E, Symbols: ADL4, AD...	42.66	true	2	1	0	0	0	1	1	1	1	1	1																1			B2-GFP-INF
AT4G00760.1	pseudo-response regulator 8, Symbo...	27.5	true	2	1	0	0	0	1	1	1	1	1	1																1			B2-GFP-INF
AT4G12600.2	Ribosomal protein L7Ae/L30e/S12e/G...	32.44	true	2	2	0	0	0	1	1	1	1	1	1																1			B2-GFP-INF
AT4G15545.1	unknown protein	31.43	true	2	1	0	0	0	1	1	1	1	1	1																1			B2-GFP-INF
																NI								TRV
																GFP				B2-GFP				GFP				B2-GFP				RATIO (B2-GFP/GFP)
accession	description	protein_set_score	is_validated	selection_level	#sameset_protein_matches	#subset_protein_matches	coverage	MW	#sequences	#specific_sequences	#peptides	#specific_peptides	#peptide_matches	#specific_peptide_matches		1	2	3		1	2	3		1	2	3		1	2	3		NI	TRV
ATCG00490.1	ribulose-bisphosphate carboxylases...	2370.28	true	2	1	0	0	0	35	35	38	38	38	38		2	12	106		18	22	192		32	12	38		50	57	62		1.93333	2.06098
ATCG00480.1	ATP synthase subunit beta, Symbols...	2097.45	true	2	1	0	0	0	31	30	33	32	33	32		3		39		10	7	62		1		1		15	10	23		1.88095	24
AT1G67090.1	ribulose bisphosphate carboxylase ...	684.39	true	2	1	0	0	0	11	8	11	8	11	8			6	36		2	7	51		9	1	7		10	12	14		1.42857	2.11765
AT1G07920.1-AT1G07930.1-AT1G07940.1-AT5G60390....		656.07	true	2	1	0	0	0	12	12	12	12	12	12			6	15		6	7	10			1			14	10	17		1.09524	41
AT5G38410.3	Ribulose bisphosphate carboxylase ...	603.53	true	2	2	0	0	0	10	4	10	4	10	4			5	38		2	10	54		8	1	6		11	10	14		1.53488	2.33333
AT5G38430.1	Ribulose bisphosphate carboxylase ...	412.09	true	2	1	0	0	0	7	1	7	1	7	1			5	34		2	9	46		8	1	6		11	10	14		1.46154	2.33333
AT4G20360.1	RAB GTPase homolog E1B, Symbols: A...	596.05	true	2	1	0	0	0	9	9	9	9	9	9			5	17			4	18				1		8	5	7		1	20
ATCG00120.1	ATP synthase subunit alpha, Symbol...	1161.38	true	2	1	0	0	0	17	16	17	16	17	16				20		1	1	24		4		5		16	10	19		1.3	5
AT2G05070.1	photosystem II light harvesting co...	328.76	true	2	4	0	0	0	6	3	6	3	6	3				12				16		1				4	3	4		1.33333	11
AT1G29910.1-AT1G29920.1	chlorophyll A/B bindin...	441.67	true	2	2	0	0	0	7	3	8	3	8	3				8				15		1				4	3	8		1.875	15
AT2G34430.1	light-harvesting chlorophyll-prote...	394.53	true	2	1	0	0	0	7	3	8	3	8	3				8				15		1				4	3	4		1.875	11
ATCG00280.1	photosystem II reaction center pro...	539.29	true	2	1	0	0	0	7	7	8	8	8	8				8				12				1		5	4	4		1.5	13
ATCG00020.1	photosystem II reaction center pro...	450.81	true	2	1	0	0	0	7	7	7	7	7	7				6				9		4		2		4	2	6		1.5	2
AT4G23170.1	receptor-like protein kinase-relat...	73.68	true	2	1	0	0	0	2	2	2	2	2	2												1		2	3				5
																NI								TRV
																GFP				B2-GFP				GFP				B2-GFP				RATIO (B2-GFP/GFP)
accession	description	protein_set_score	is_validated	selection_level	#sameset_protein_matches	#subset_protein_matches	coverage	MW	#sequences	#specific_sequences	#peptides	#specific_peptides	#peptide_matches	#specific_peptide_matches		1	2	3		1	2	3		1	2	3		1	2	3		NI	TRV
AT3G53460.4	chloroplast RNA-binding protein 29...	170.92	true	2	1	0	0	0	3	1	3	1	3	1		2	4	8		3	9	7										1.35714
AT1G32470.1	Single hybrid motif superfamily pr...	297.93	true	2	1	0	0	0	3	1	4	2	4	2		2		4		1		6										1.16667
AT2G21330.1	fructose-bisphosphate aldolase 1, ...	739.4	true	2	1	0	0	0	13	4	13	4	13	4		1		13				16										1.14286
AT1G01620.1	plasma membrane intrinsic protein ...	113.17	true	2	4	0	0	0	1	1	2	2	2	2			1	3		3	1	2										1.5
ATCG00680.1	photosystem II reaction center pro...	751.8	true	2	1	0	0	0	12	12	12	12	12	12				11				8										0.727273
AT4G05180.1	photosystem II subunit Q-2, Symbol...	425.82	true	2	1	0	0	0	8	6	8	6	8	6				9				11										1.22222
AT1G61520.1	photosystem I light harvesting com...	286.33	true	2	1	0	0	0	4	4	5	5	5	5				6				3										0.5
AT1G13930.1	Involved in response to salt stres...	295.97	true	2	1	0	0	0	5	5	5	5	5	5				5				6										1.2
AT1G06680.1	photosystem II subunit P-1, Symbol...	278.64	true	2	1	0	0	0	5	5	5	5	5	5				3				3										1
AT2G20260.1	photosystem I subunit E-2, Symbols...	120.86	true	2	1	0	0	0	2	1	2	1	2	1				2				3										1.5
AT4G23670.1	Polyketide cyclase/dehydrase and l...	202.86	true	2	1	0	0	0	4	4	4	4	4	4				2				2										1
AT5G14740.1	carbonic anhydrase 2, Symbols: CA2...	536.21	true	2	1	0	0	0	10	3	10	3	10	3				2				2										1
AT2G45470.1	FASCICLIN-like arabinogalactan pro...	94.38	true	2	1	0	0	0	2	2	2	2	2	2				2				1										0.5
AT3G08940.2	light harvesting complex photosyst...	221.84	true	2	1	0	0	0	4	4	4	4	4	4				2				1										0.5
AT3G47470.1	light-harvesting chlorophyll-prote...	152.43	true	2	1	0	0	0	3	3	3	3	3	3				2				1										0.5
AT1G53240.1	Lactate/malate dehydrogenase famil...	240.45	true	2	2	0	0	0	5	4	5	4	5	4				2
AT3G01390.1	vacuolar membrane ATPase 10, Symbo...	111.18	true	2	1	0	0	0	2	2	2	2	2	2				2
AT2G18960.1	H(+)-ATPase 1, Symbols: AHA1, PMA,...	78.51	true	2	2	0	0	0	2	2	2	2	2	2				1				1										1
AT3G18890.1	NAD(P)-binding Rossmann-fold super...	80.63	true	2	1	0	0	0	2	2	2	2	2	2				1				1										1
AT3G47520.1	malate dehydrogenase, Symbols: MDH	152.19	true	2	1	0	0	0	4	3	4	3	4	3				1				1										1
AT4G01150.1	unknown protein	162.55	true	2	1	0	0	0	3	3	3	3	3	3				1				1										1
AT4G12800.1	photosystem I subunit l, Symbols: ...	118.98	true	2	1	0	0	0	3	3	3	3	3	3				1				1										1
AT5G30510.1	ribosomal protein S1, Symbols: RPS...	57.62	true	2	1	0	0	0	1	1	1	1	1	1				1				1										1
ATCG00720.1	photosynthetic electron transfer B...	184.74	true	2	1	0	0	0	3	3	3	3	3	3				1				1										1
AT3G15360.1	thioredoxin M-type 4, Symbols: ATH...	100.62	true	2	1	0	0	0	3	3	3	3	3	3				1
AT3G53890.1	Ribosomal protein S21e	52.32	true	2	1	0	0	0	1	1	1	1	1	1				1
AT3G56240.1	copper chaperone, Symbols: CCH	44.59	true	2	1	0	0	0	1	1	1	1	1	1				1
AT5G12140.1	cystatin-1, Symbols: ATCYS1, CYS1	41.31	true	2	1	0	0	0	1	1	1	1	1	1				1
AT5G19510.1	Translation elongation factor EF1...	147.83	true	2	1	0	0	0	4	4	4	4	4	4				1
