## supplementary table 3 for "Immunocapture of dsRNA-bound proteins provides insight into tobacco rattle virus replication complexes and reveals Arabidopsis DRB2 to be a wide-spectrum antiviral effector"

### Sheet: Sheet1
Primer	Sequence
Cloning
595 - BM_MutSapI-pET22>	CAGGCGCaCTTCCGCTTCCT
596 - BM_pET22-3086<	ATGCGGTATTTTCTCCTTACGCATCTGTG
638 - BM_pEAQ-MutNptII-1SapI<	cctgatgTtcCtcgtccagatcatcct
639 - BM_NptII-GLAPA>	ggctcgcgccagccga
631 - BM_MutB2-K47A>	AAACgcGGCAAAACTAACGGTAAGTC
632 - BM_MutB2-C44S<	AGGCtAGCGTGCAGGTTGT
640 - BM_pEAQ-MutNptII-2SapI<	cgccaagTtcCtcagcaatatcacg
641 - BM_NptII-GEWAD>	gcgaatgggctgaccgctt
589 - BM_XhoI-Sap3-K7ccdB<	CGATTCTCGAGTTATCACGAAGAGCTGTGTATAAGGGAGCCTGACA
642 - BM_AgeI-Sap1-K7ccdB>	tcACCGGTatggGAAGAGCTTAGGCACCCCAGGCTT
GG-NterRFP+	TATAGCTCTTCGATGagcgagctgattaaggag
GG-NterRFP-	TATAGCTCTTCCGCCTCCTCCTCCAGATCCTCCTCCattgtgccccagtttgctag
GG-CterRFP+	TATAGCTCTTCGTCCGGAGGAGGATCTGGAGGAGGAagcgagctgattaaggag
GG-CterRFP-	TATAGCTCTTCCTCAattgtgccccagtttgctag
GG-RFP-SKL-	TATAGCTCTTCCTCACAGTTTAGAattgtgccccagtttgctag
GG-CtagDRB2+	TATAGCTCTTCGATGTATAAGAACCAGCTACAAGAG
GG-CtagDRB2-	TATAGCTCTTCCGGAGATCTTTAGGTTCTCCAGTCG
DRB4nosap+	TCAAATGTGAAAAGCAGTCCAC
DRB4nosap-	GTGGACTGCTTTTCACATTTGA
GG-CtagDRB4+	TATAGCTCTTCGATGGATCATGTATACAAAGGTCAAC
GG-CtagDRB4-	TATAGCTCTTCCGGATGGCTTCACAAGACGATAGGC
GG-NtagNFD2+	TATAGCTCTTCGGGCATGGCGACTCTTCGTTTCAC
GG-NtagNFD2-	TATAGCTCTTCCTCACAACATAGAGACTAGTCTTCCA
GG-CtagBTR1+ (no SapI)	TATAGCTCTTCGATGGAGTCTACTGAGTCATATGCGGCAGGTTCACCGGAGGAGCTGGCTAAGAGATC
GG-CtagBTR1-	TATAGCTCTTCCGGAATCGGTGGTTCTCTCTGTG
GG-NtagRP27+	TATAGCTCTTCGGGCATGCAGATCTTCGTGAAAACC
GG-NtagRP27-	TATAGCTCTTCCTCACTCTTCATCAGCCTTCTTGAA
GG-CtagRUP+	TATAGCTCTTCGATGGAAGATGATCCAAAACCC
GG-CtagRUP-	TATAGCTCTTCCGGATATATCTGCTGTAGGATTTGGACC
GG-CtagH70+	TATAGCTCTTCGATGGCGGGTAAAGGTGAAG
GG-CtagH70-	TATAGCTCTTCCGGAATCAACTTCTTCAATCTTTGGGC
GG-CtagH70-1+	TATAGCTCTTCGATGTCGGGTAAAGGAGAAGG
GG-CtagH70-1-	TATAGCTCTTCCGGAGTCGACCTCCTCGATCTTA
GG-Ctag H70-3+	GGTGGTGCTCTTCGATGGCTGGTAAAGGAGAAGG
GG-Ctag H70-3-	ACCACCGCTCTTCCGGAGTCGACTTCCTCAATCTTGGG
Probes:
Oligos:
TRV 1+2 3'UTR (oligo probe for high molecular weight northern blot)	GCCTTTGTAACCATCATCACT
U6	AGGGGCCATGCTAATCTTCTC
miR159	TAGAGCTCCCTTCAATCCAAA
miR160	TGGCATACAGGGAGCCAGGCA
TBSV 3’probe	GGGCTGCATTTCTGCAATGTTCC
Primers for PCR (Klenow labeling)
PDS+	AGATTTGACTTCCCAGATGTC
PDS-	ACCATATATGAACATTAATAACTG
